# Unbiased Long-Read Whole-Genome Sequencing Enables High-Resolution Mapping of Transgene Concatenation and Off-target Genomic Disruption in a Mouse Model

**DOI:** 10.64898/2026.05.15.725597

**Authors:** Maanik Mehta, Kashif Ahmed, Rowaida Hussein, Erika Tavares, Zorana Berberovic, Rabiat Adele, Abigail D’Souza, Bin Gu, Michael D. Wilson, Evgueni Ivakine, Philippe P. Monnier, Elise Héon, Ajoy Vincent

**Author notes:** Corresponding Author: Dr. Ajoy Vincent.

## Abstract

Transgenic mouse models are indispensable for dissecting disease mechanisms, yet their interpretability is frequently compromised by cryptic genomic alterations introduced during transgenesis. Thus, robust quality control strategies are needed to elucidate integration architecture and evaluate model performance when such unintended events occur. Here, we applied unbiased whole-genome long-read sequencing using the PacBio Revio to investigate a mouse model exhibiting unexpected transgene silencing, originally designed to recapitulate autosomal-dominant hereditary macular dystrophy driven by upregulation of a *ZZEF1-ALOX15* fusion gene. Long-read sequencing analysis revealed a ≥29 kb head-to-tail concatemer containing at least three transgene-derived copies. Reconstruction of transgene-genome junctions revealed unintended off-target integration of the concatemer into the calcium-sensing receptor gene (*Casr*), along with exogenous *E. coli* DNA, that together defined final transgene architecture. Aggregate 5-methylcytosine profiling identified hypermethylation of the transgene promoter across the concatemer and additional phenotyping suggested disruption of endogenous CaSR function resulting from the rearrangement. Our workflow enabled direct detection of transgene concatenation and off-target mapping. These findings highlight the power of whole-genome LRS in uncovering hidden genomic complexity, resolving aberrant phenotypes and enhancing the reliability of *in vivo* disease modelling, supporting its incorporation as a potentially scalable quality control tool for genetically engineered animal models.
