## Supplementary material for "Unbiased Long-Read Whole-Genome Sequencing Enables High-Resolution Mapping of Transgene Concatenation and Off-target Genomic Disruption in a Mouse Model": Data Files S1-S5: Data File S4.xlsx

### Sheet: results
##pb-cpg-tools-version=3.0.0
##cmdline=aligned_bam_to_cpg_scores --bam cag_reads.alignedcagonly.primaryonly.bam --output-prefix CAG_methylation --threads 12
##pileup-mode=model
##modsites-mode=denovo
##min-coverage=4
##min-mapq=1
##basemod-source=jasmine	2.3.0 (commit v2.3.0)
#chrom	begin	end	mod_score	type	cov	est_mod_count	est_unmod_count	discretized_mod_score
CAG-ONLY	144	145	95.7	Total	44	43	1	97.7
CAG-ONLY	148	149	96.4	Total	44	43	1	97.7
CAG-ONLY	156	157	97	Total	44	43	1	97.7
CAG-ONLY	180	181	96.5	Total	45	44	1	97.8
CAG-ONLY	214	215	97	Total	45	44	1	97.8
CAG-ONLY	217	218	96.8	Total	45	44	1	97.8
CAG-ONLY	219	220	96.1	Total	45	44	1	97.8
CAG-ONLY	222	223	95.1	Total	45	43	2	95.6
CAG-ONLY	228	229	94.1	Total	45	43	2	95.6	CMV enhancer region begins
CAG-ONLY	268	269	93.3	Total	45	42	3	93.3
CAG-ONLY	303	304	94.9	Total	45	43	2	95.6
CAG-ONLY	305	306	96.2	Total	45	44	1	97.8
CAG-ONLY	319	320	95.4	Total	45	43	2	95.6
CAG-ONLY	331	332	95.7	Total	45	44	1	97.8
CAG-ONLY	343	344	96	Total	45	44	1	97.8
CAG-ONLY	350	351	96	Total	45	44	1	97.8
CAG-ONLY	357	358	95.9	Total	44	43	1	97.7
CAG-ONLY	367	368	96	Total	45	44	1	97.8
CAG-ONLY	379	380	95.1	Total	45	43	2	95.6
CAG-ONLY	397	398	94	Total	45	43	2	95.6
CAG-ONLY	420	421	55.6	Total	44	24	20	54.5
CAG-ONLY	441	442	59.7	Total	44	26	18	59.1
CAG-ONLY	490	491	84.1	Total	45	38	7	84.4
CAG-ONLY	503	504	79.4	Total	44	35	9	79.5
CAG-ONLY	512	513	79.6	Total	44	36	8	81.8
CAG-ONLY	524	525	81.8	Total	43	36	7	83.7
CAG-ONLY	584	585	84.7	Total	43	37	6	86
CAG-ONLY	596	597	87	Total	43	38	5	88.4	CMV enhancer region ends
CAG-ONLY	612	613	71.9	Total	43	31	12	72.1	Chicken β-actin promoter region begins
CAG-ONLY	626	627	70.8	Total	43	31	12	72.1
CAG-ONLY	707	708	66.4	Total	43	29	14	67.4
CAG-ONLY	716	717	53.4	Total	43	22	21	51.2
CAG-ONLY	731	732	42.1	Total	43	19	24	44.2
CAG-ONLY	733	734	36.7	Total	43	16	27	37.2
CAG-ONLY	735	736	39.1	Total	43	17	26	39.5
CAG-ONLY	742	743	41.5	Total	44	19	25	43.2
CAG-ONLY	747	748	44.2	Total	44	20	24	45.5
CAG-ONLY	752	753	46.4	Total	44	21	23	47.7
CAG-ONLY	757	758	47.8	Total	44	22	22	50
CAG-ONLY	764	765	56.1	Total	44	24	20	54.5
CAG-ONLY	769	770	92.6	Total	44	41	3	93.2
CAG-ONLY	774	775	95.1	Total	44	42	2	95.5
CAG-ONLY	779	780	96.1	Total	44	43	1	97.7
CAG-ONLY	789	790	96.9	Total	44	43	1	97.7
CAG-ONLY	792	793	97.2	Total	44	43	1	97.7
CAG-ONLY	808	809	97.3	Total	44	43	1	97.7
CAG-ONLY	811	812	97.7	Total	44	43	1	97.7
CAG-ONLY	813	814	97.5	Total	44	43	1	97.7
CAG-ONLY	818	819	96.9	Total	44	43	1	97.7
CAG-ONLY	837	838	96.6	Total	44	43	1	97.7
CAG-ONLY	842	843	95.6	Total	43	42	1	97.7
CAG-ONLY	845	846	94.9	Total	44	42	2	95.5
CAG-ONLY	848	849	95.8	Total	44	43	1	97.7
CAG-ONLY	851	852	96.5	Total	42	41	1	97.6
CAG-ONLY	854	855	96.2	Total	44	43	1	97.7
CAG-ONLY	869	870	96.1	Total	44	43	1	97.7
CAG-ONLY	874	875	96.9	Total	44	43	1	97.7
CAG-ONLY	876	877	96.8	Total	44	43	1	97.7
CAG-ONLY	878	879	96	Total	44	43	1	97.7
CAG-ONLY	881	882	95.5	Total	44	43	1	97.7	Chicken β-actin promoter region ends
CAG-ONLY	885	886	95.7	Total	44	43	1	97.7	Chimeric intron region begins
CAG-ONLY	892	893	96.2	Total	44	43	1	97.7
CAG-ONLY	897	898	96.7	Total	44	43	1	97.7
CAG-ONLY	906	907	96.9	Total	44	43	1	97.7
CAG-ONLY	911	912	97	Total	44	43	1	97.7
CAG-ONLY	918	919	97.2	Total	44	43	1	97.7
CAG-ONLY	923	924	97.3	Total	44	43	1	97.7
CAG-ONLY	925	926	97.1	Total	44	43	1	97.7
CAG-ONLY	928	929	97	Total	44	43	1	97.7
CAG-ONLY	933	934	97.3	Total	44	43	1	97.7
CAG-ONLY	935	936	97	Total	44	43	1	97.7
CAG-ONLY	938	939	96.6	Total	44	43	1	97.7
CAG-ONLY	942	943	96.1	Total	44	43	1	97.7
CAG-ONLY	947	948	95.7	Total	44	43	1	97.7
CAG-ONLY	961	962	96.8	Total	44	43	1	97.7
CAG-ONLY	963	964	96.5	Total	44	43	1	97.7
CAG-ONLY	982	983	95.6	Total	44	43	1	97.7
CAG-ONLY	986	987	95.9	Total	44	43	1	97.7
CAG-ONLY	991	992	96	Total	44	43	1	97.7
CAG-ONLY	1005	1006	96.4	Total	44	43	1	97.7
CAG-ONLY	1019	1020	96.6	Total	44	43	1	97.7
CAG-ONLY	1034	1035	96.7	Total	44	43	1	97.7
CAG-ONLY	1058	1059	96.7	Total	44	43	1	97.7
CAG-ONLY	1079	1080	96.7	Total	44	43	1	97.7
CAG-ONLY	1106	1107	96.6	Total	44	43	1	97.7
CAG-ONLY	1111	1112	96.7	Total	44	43	1	97.7
CAG-ONLY	1120	1121	95.8	Total	44	43	1	97.7
CAG-ONLY	1124	1125	96.3	Total	43	42	1	97.7
CAG-ONLY	1136	1137	96.6	Total	44	43	1	97.7
CAG-ONLY	1145	1146	97	Total	44	43	1	97.7
CAG-ONLY	1148	1149	97.1	Total	44	43	1	97.7
CAG-ONLY	1150	1151	97.1	Total	44	43	1	97.7
CAG-ONLY	1154	1155	96.8	Total	44	43	1	97.7
CAG-ONLY	1159	1160	97	Total	44	43	1	97.7
CAG-ONLY	1161	1162	96.9	Total	44	43	1	97.7
CAG-ONLY	1168	1169	95.8	Total	44	43	1	97.7
CAG-ONLY	1171	1172	96.2	Total	44	43	1	97.7
CAG-ONLY	1181	1182	96.1	Total	44	43	1	97.7
CAG-ONLY	1186	1187	96.2	Total	44	43	1	97.7
CAG-ONLY	1190	1191	96.9	Total	44	43	1	97.7
CAG-ONLY	1192	1193	96.9	Total	44	43	1	97.7
CAG-ONLY	1195	1196	96.9	Total	44	43	1	97.7
CAG-ONLY	1197	1198	96.5	Total	44	43	1	97.7
CAG-ONLY	1209	1210	95.1	Total	44	42	2	95.5
CAG-ONLY	1214	1215	95.5	Total	44	43	1	97.7
CAG-ONLY	1216	1217	5.6	Total	44	2	42	4.5
CAG-ONLY	1222	1223	95	Total	44	42	2	95.5
CAG-ONLY	1224	1225	96.3	Total	44	43	1	97.7
CAG-ONLY	1233	1234	96.2	Total	44	43	1	97.7
CAG-ONLY	1235	1236	96	Total	44	43	1	97.7
CAG-ONLY	1239	1240	94.7	Total	44	42	2	95.5
CAG-ONLY	1245	1246	94.9	Total	44	42	2	95.5
CAG-ONLY	1253	1254	95.8	Total	44	43	1	97.7
CAG-ONLY	1255	1256	95	Total	44	42	2	95.5
CAG-ONLY	1260	1261	71.1	Total	44	32	12	72.7
CAG-ONLY	1271	1272	74	Total	44	33	11	75
CAG-ONLY	1289	1290	86.8	Total	44	39	5	88.6
CAG-ONLY	1293	1294	83.9	Total	44	37	7	84.1
CAG-ONLY	1304	1305	90.9	Total	44	40	4	90.9
CAG-ONLY	1331	1332	96	Total	43	42	1	97.7
CAG-ONLY	1333	1334	96.7	Total	44	43	1	97.7
CAG-ONLY	1336	1337	96.4	Total	44	43	1	97.7
CAG-ONLY	1340	1341	96.8	Total	44	43	1	97.7
CAG-ONLY	1372	1373	96.6	Total	44	43	1	97.7
CAG-ONLY	1386	1387	97	Total	44	43	1	97.7
CAG-ONLY	1391	1392	96.9	Total	44	43	1	97.7
CAG-ONLY	1397	1398	96.7	Total	44	43	1	97.7
CAG-ONLY	1403	1404	96.5	Total	44	43	1	97.7
CAG-ONLY	1411	1412	95.8	Total	44	43	1	97.7
CAG-ONLY	1415	1416	95.7	Total	44	43	1	97.7
CAG-ONLY	1420	1421	95.6	Total	44	43	1	97.7
CAG-ONLY	1425	1426	94.3	Total	44	42	2	95.5
CAG-ONLY	1427	1428	95	Total	44	42	2	95.5
CAG-ONLY	1434	1435	93.5	Total	44	42	2	95.5
CAG-ONLY	1437	1438	95.4	Total	44	42	2	95.5
CAG-ONLY	1442	1443	95.9	Total	44	43	1	97.7
CAG-ONLY	1446	1447	94.1	Total	44	42	2	95.5
CAG-ONLY	1456	1457	94.7	Total	44	42	2	95.5
CAG-ONLY	1472	1473	94.9	Total	44	42	2	95.5
CAG-ONLY	1476	1477	93.3	Total	44	42	2	95.5
CAG-ONLY	1481	1482	89.5	Total	44	40	4	90.9
CAG-ONLY	1487	1488	93.1	Total	44	41	3	93.2
CAG-ONLY	1492	1493	96.2	Total	44	43	1	97.7
CAG-ONLY	1497	1498	96.5	Total	44	43	1	97.7
CAG-ONLY	1508	1509	96.6	Total	44	43	1	97.7
CAG-ONLY	1519	1520	97	Total	44	43	1	97.7
CAG-ONLY	1521	1522	96.5	Total	44	43	1	97.7
CAG-ONLY	1524	1525	95.7	Total	43	42	1	97.7
CAG-ONLY	1530	1531	96.2	Total	43	42	1	97.7
CAG-ONLY	1535	1536	94.6	Total	43	41	2	95.3
CAG-ONLY	1538	1539	92.8	Total	43	40	3	93
CAG-ONLY	1541	1542	95.8	Total	43	42	1	97.7
CAG-ONLY	1548	1549	95.2	Total	43	41	2	95.3
CAG-ONLY	1553	1554	95.9	Total	43	42	1	97.7
CAG-ONLY	1555	1556	96.9	Total	43	42	1	97.7
CAG-ONLY	1558	1559	96.4	Total	43	42	1	97.7
CAG-ONLY	1563	1564	96.1	Total	43	42	1	97.7
CAG-ONLY	1588	1589	96.6	Total	42	41	1	97.6
CAG-ONLY	1592	1593	96.9	Total	42	41	1	97.6
CAG-ONLY	1600	1601	96.9	Total	42	41	1	97.6
CAG-ONLY	1629	1630	96.7	Total	42	41	1	97.6
CAG-ONLY	1635	1636	96.3	Total	42	41	1	97.6
CAG-ONLY	1649	1650	96.2	Total	42	41	1	97.6
CAG-ONLY	1652	1653	96.2	Total	42	41	1	97.6
CAG-ONLY	1655	1656	95.8	Total	42	41	1	97.6
CAG-ONLY	1669	1670	96.1	Total	42	41	1	97.6
CAG-ONLY	1673	1674	97.1	Total	42	41	1	97.6
CAG-ONLY	1675	1676	97.1	Total	42	41	1	97.6
CAG-ONLY	1679	1680	96.8	Total	42	41	1	97.6
CAG-ONLY	1684	1685	96.7	Total	42	41	1	97.6
CAG-ONLY	1689	1690	96.5	Total	42	41	1	97.6
CAG-ONLY	1692	1693	96.4	Total	42	41	1	97.6
CAG-ONLY	1695	1696	96.2	Total	42	41	1	97.6
CAG-ONLY	1713	1714	96.2	Total	42	41	1	97.6
CAG-ONLY	1726	1727	96.4	Total	42	41	1	97.6
CAG-ONLY	1730	1731	96.5	Total	42	41	1	97.6
CAG-ONLY	1733	1734	96.5	Total	42	41	1	97.6
CAG-ONLY	1736	1737	96.8	Total	42	41	1	97.6
CAG-ONLY	1738	1739	96.7	Total	42	41	1	97.6
CAG-ONLY	1741	1742	96.3	Total	42	41	1	97.6
CAG-ONLY	1744	1745	95.5	Total	42	41	1	97.6
CAG-ONLY	1768	1769	95.6	Total	42	41	1	97.6
CAG-ONLY	1777	1778	97.1	Total	42	41	1	97.6
CAG-ONLY	1779	1780	96.9	Total	42	41	1	97.6
CAG-ONLY	1787	1788	96.4	Total	42	41	1	97.6
CAG-ONLY	1797	1798	96.5	Total	42	41	1	97.6
CAG-ONLY	1806	1807	96.5	Total	42	41	1	97.6
CAG-ONLY	1816	1817	96.6	Total	42	41	1	97.6
CAG-ONLY	1823	1824	94.8	Total	42	40	2	95.2
CAG-ONLY	1833	1834	95.1	Total	42	40	2	95.2
CAG-ONLY	1841	1842	96.2	Total	42	41	1	97.6
CAG-ONLY	1844	1845	96.7	Total	41	40	1	97.6	Chimeric intron region ends
CAG-ONLY	1909	1910	96.6	Total	41	40	1	97.6
CAG-ONLY	1929	1930	96.4	Total	41	40	1	97.6
CAG-ONLY	1939	1940	96.1	Total	40	39	1	97.5
CAG-ONLY	1949	1950	96.1	Total	41	40	1	97.6
CAG-ONLY	1967	1968	96	Total	41	40	1	97.6
CAG-ONLY	1996	1997	96	Total	41	40	1	97.6
CAG-ONLY	2000	2001	96	Total	41	40	1	97.6
CAG-ONLY	2005	2006	96	Total	41	40	1	97.6
CAG-ONLY	2009	2010	95.7	Total	41	40	1	97.6
CAG-ONLY	2013	2014	95	Total	41	39	2	95.1
CAG-ONLY	2019	2020	94.3	Total	40	38	2	95
