## Supplementary material for "Unbiased Long-Read Whole-Genome Sequencing Enables High-Resolution Mapping of Transgene Concatenation and Off-target Genomic Disruption in a Mouse Model": Data Files S1-S5: Data File S5.xlsx

### Sheet: Biochemical Analysis Overview
Biochemical Analysis: Serum Calcium
Group	n	Females, n	Males, n	Age range (weeks)	23 weeks, n	34 weeks, n	88 weeks, n	111 weeks, n	Serum calcium, mg/dL (mean ± SD)
WT	10	5	5	23-111	3	4	1	2	9.70 ± 1.23
ZZEF1-ALOX15 (+/-)	9	3	6	23-111	2	2	2	3	11.17 ± 0.87
Biochemical Analysis: Urinary Calcium/Creatinine
Group	n	Females, n	Males, n	Age range (weeks)	30 weeks, n	45 weeks, n	96 weeks, n	122 weeks, n	Urinary Ca/Cr ratio (mean ± SD)
WT	8	3	5	30-96	3	4	1	0	0.19 ± 0.03
ZZEF1-ALOX15 (+/-)	9	3	6	30-122	2	2	2	3	0.26 ± 0.15

### Sheet: Serum Calcium
Mouse ID	Serum Calcium	Group	Genotype	Sex	Age at Collection (weeks)
183	11.416	ZZEF1-ALOX15 (+/-)	HRGP-Cre+/-;ZZEF1-ALOX15+/-	M	111
184	11.067	ZZEF1-ALOX15 (+/-)	HRGP-Cre+/-;ZZEF1-ALOX15+/-	M	111
185	10.252	ZZEF1-ALOX15 (+/-)	HRGP-Cre+/-;ZZEF1-ALOX15+/-	M	111
188	10.086	WT	ZZEF1-ALOX15-/-	F	111
189	8.822	WT	ZZEF1-ALOX15-/-	F	111
257	10.689	WT	ZZEF1-ALOX15-/-	F	88
258	11.402	ZZEF1-ALOX15 (+/-)	HRGP-Cre+/-;ZZEF1-ALOX15+/-	F	88
260	11.884	ZZEF1-ALOX15 (+/-)	HRGP-Cre+/-;ZZEF1-ALOX15+/-	F	88
343	10.487	WT	ZZEF1-ALOX15-/-	M	34
344	11.395	ZZEF1-ALOX15 (+/-)	ZZEF1-ALOX15+/-	M	34
345	9.306	WT	ZZEF1-ALOX15-/-	M	34
346	8.642	WT	ZZEF1-ALOX15-/-	F	34
347	7.017	WT	ZZEF1-ALOX15-/-	F	34
348	9.313	ZZEF1-ALOX15 (+/-)	ZZEF1-ALOX15+/-	F	34
381	11.949	ZZEF1-ALOX15 (+/-)	ZZEF1-ALOX15+/-	M	23
382	11.881	ZZEF1-ALOX15 (+/-)	ZZEF1-ALOX15+/-	M	23
383	10.79	WT	ZZEF1-ALOX15-/-	M	23
384	10.573	WT	ZZEF1-ALOX15-/-	M	23
385	10.576	WT	ZZEF1-ALOX15-/-	M	23

### Sheet: Urine Calcium-Creatinine
Mouse ID	Calcium (mg/dL)	Creatinine (mg/dL)	Spot urinary calcium/creatinine ratio	Group	Genotype	Sex	Age at Collection (weeks)
183	7.535	42.8	0.176051	ZZEF1-ALOX15 (+/-)	HRGP-Cre+/-;ZZEF1-ALOX15+/-	M	122
184	11.168	41.4	0.269758	ZZEF1-ALOX15 (+/-)	HRGP-Cre+/-;ZZEF1-ALOX15+/-	M	122
185	17.03	28.3	0.601767	ZZEF1-ALOX15 (+/-)	HRGP-Cre+/-;ZZEF1-ALOX15+/-	M	122
257	10.841	43.5	0.249218	WT	ZZEF1-ALOX15-/-	F	96
258	16.544	69.1	0.239421	ZZEF1-ALOX15 (+/-)	HRGP-Cre+/-;ZZEF1-ALOX15+/-	F	96
260	11.774	78.5	0.149987	ZZEF1-ALOX15 (+/-)	HRGP-Cre+/-;ZZEF1-ALOX15+/-	F	96
343	7.294	37.1	0.196604	WT	ZZEF1-ALOX15-/-	M	45
344	14.196	37.3	0.38059	ZZEF1-ALOX15 (+/-)	ZZEF1-ALOX15+/-	M	45
345	8.661	59.5	0.145563	WT	ZZEF1-ALOX15-/-	M	45
346	9.013	41.5	0.217181	WT	ZZEF1-ALOX15-/-	F	45
347	5.013	27.1	0.184982	WT	ZZEF1-ALOX15-/-	F	45
348	4.616	27.6	0.167246	ZZEF1-ALOX15 (+/-)	ZZEF1-ALOX15+/-	F	45
381	4.061	25.5	0.159255	ZZEF1-ALOX15 (+/-)	ZZEF1-ALOX15+/-	M	30
382	6.921	34.4	0.201192	ZZEF1-ALOX15 (+/-)	ZZEF1-ALOX15+/-	M	30
383	7.336	39.6	0.185253	WT	ZZEF1-ALOX15-/-	M	30
384	8.442	43.5	0.194069	WT	ZZEF1-ALOX15-/-	M	30
385	5.025	33.9	0.14823	WT	ZZEF1-ALOX15-/-	M	30
